# Discovery and 3D imaging of a novel ΔNp63-expressing basal cell type in human pancreatic ducts with implications in disease

**DOI:** 10.1101/2020.08.20.259317

**Authors:** Sandrina Martens, Mathias Van Bulck, Katarina Coolens, Hediel Madhloum, Farzad Esni, Gunter Leuckx, Harry Heimberg, Luc Bouwens, Patrick Jacquemin, Peter In’t Veld, Pierre Lefesvre, Francisco X. Real, Meritxell Rovira, Ilse Rooman

## Abstract

**Objective:** An aggressive basal-like molecular subtype of pancreatic ductal adenocarcinoma (PDAC) exists, driven by ΔNp63. In other epithelia, ΔNp63^+^ basal cells have stem cell capacity and can be at the origin of tumors. In the pancreas, basal cells have not been identified.

**Design:** We assessed basal cell markers in human and mouse pancreas, chronic pancreatitis and PDAC, and developed a 3D imaging protocol (FLIP-IT) to study sizeable samples at single cell resolution. We generated organoid cultures of ducts from Sox9-eGFP reporter mice.

**Results:** In normal human pancreas, rare ΔNp63^+^ cells exist in ducts that expand in chronic pancreatitis. ΔNp63^+^ cells express KRT19 and canonical basal markers (KRT5, KRT14 and S100A2) but lack markers of duct cells such as CA19.9 and SOX9. In addition, ΔNp63^+^ cells pertain to a niche of cells expressing gastrointestinal stem cell markers. 3D views of the ductal tree in formalin fixed paraffin embedded samples show that basal cells are localized on the basal membrane of medium to large ducts and expand as multilayer dome-like structures in chronic pancreatitis. In mice, ΔNp63 expression is induced when culturing organoids from Sox9-low ductal cells but could not be found in normal pancreas nor in models of pancreatitis or pancreatic cancer.

**Conclusion:** We discovered a novel ductal cell population in normal human pancreas similar to basal cells in other tissues. Using FLIP-IT, we provide unprecedented 3D visualization of these cells in archival clinical specimens. ΔNp63^+^ cells may play an important role in pancreatic tissue regeneration and cancer.

**SUMMARY BOX:** **What is already known about this subject?**

- ΔNp63 has a central role in determining the basal-like subtype of pancreatic ductal adenocarcinoma (PDAC).
- Different to other tissues with basal cancers, the normal pancreas reportedly does not contain (ΔNp63-expressing) basal cells.
- Current protocols face severe limitations for marker-based identification and 3D imaging of individual (rare) cells in archival pancreatic samples.

**What are the new findings?**

- We report a rare and atypical pancreatic duct cell that expresses ΔNp63, other basal cell markers and g.i. stem cell markers.
- The number of these basal cells increases in diseases such as chronic pancreatitis and pancreatic cancer.
- We provide an easy to implement protocol for 3D clearing and high-resolution imaging of sizeable samples of (fresh or FFPE) human pancreas or an entire mouse pancreas.
- Except after culturing medium to large ducts as organoids, we fail to detect basal cells in mouse experimental pancreatic models.

**How might it impact on clinical practice in the foreseeable future?**

- Extrapolating from knowledge in other organs, basal cells in the pancreas may have a stem cell/progenitor role, including in diseases such as (basal) pancreatic cancer.
- Use of the 3D imaging protocol in archival clinical specimens will allow unprecedented insights in pancreatic histopathology.
- For above mentioned diseases, we caution for findings in experimental mouse models that may not (fully) recapitulate the etiopathogenesis.
