## Supplemental Table 1 for "Discovery and 3D imaging of a novel ΔNp63-expressing basal cell type in human pancreatic ducts with implications in disease"

### Sheet: Sheet1
ID	Expression ∆Np63	AGE	SEX	WEIGHT	HEIGHT	BMI	DAYS HOSPITAL	COLD PRESERVATION
VUB_001	Yes	32	0	77,5	1,85	226443		36h
VUB_002	Yes	27	0	60			4	01h54
VUB_003	No	42	0	88	1,85	257122	4	20h02
VUB_004	No	18	0	80	1,85	233747	4	01h33
VUB_005	No	70	0	80	1,85	233747	2	16h01
VUB_006	No	48	1	62	1,65	227732	3	15h05
VUB_007	No	45	1	70	1,7	242215	1	21h38
VUB_008	No	13	1	70	1,65	257117	10	11h34
VUB_009	No	32	1	60	1,65	220386	8	00h00
VUB_010	No	36	0	80	1,8	246914	2	00h28
VUB_011	No	67	1	55	1,6	214844	2	21h43
VUB_012	No	33	0	85	1,9	235457	2	22h13
VUB_013	Yes	25	1	63	1,7	217993	3	23h57
VUB_014	Yes	18	0	70	1,8	216049	3	13h14
VUB_015	No	55	0	90	1,77	287274	2	23h34
VUB_016	No	16	1	55	1,7	190311	4	04h27
VUB_017	No	42	0	71	1,71	24281	3	22h58
VUB_018	Yes	50	1	65	1,65	238751	2	07h03
VUB_019	Yes	43	0	105	1,8	324074	2	22h05
VUB_020	No	16	1	55	1,7	190311	2	02h17
VUB_021	Yes	18	0	75	1,8	231481	2	10h31
VUB_022	No	7	0	30	1,4	153061	3	21h47
VUB_023	No	27	0	75	1,8	231481	2	13h04
VUB_024	No	36	0	90	1,86	260146	5	09h16
VUB_025	No	37	1	65	1,7	224913	6	09h42
VUB_026	No	31	0	90	1,85	262966	6	11h00
VUB_027	No	23	1	65	1,75	212245	7	11h01
VUB_028	No	38	1	60	1,74	198177	8	10h05
VUB_029	Yes	26	0	88,9	1,75	290286	1	00h00
VUB_030	Yes	54	1	55	1,6	214844	42	16h09
VUB_031	Yes	32	0	70	1,7	242215	0	00h00
VUB_032	No	23	1	55	1,65	20202	6	9,22
VUB_033	Yes	26	1	60	1,7	207612	3	07h23
VUB_034	No	31	1	80	1,8	246914	3	6,25
VUB_035	Yes	43	0	78	1,8	240741	14	19h28
VUB_036	No	44	0	85	1,8	262346	3	4,80
VUB_037	Yes	21	1	57	1,7	197232	91	14h31
VUB_038	No	65	1	60	1,6	234375	1	22h49
VUB_039	No	31	0	75	1,75	244898	1	16h25
VUB_040	Yes	31	0	80	1,8	246914	6	11h01
VUB_041	No	38	0	88	1,85	257122	6	15,52
VUB_042	No	47	0	65	1,7	224913	3	11h51
VUB_043	Yes	32	1	60	1,65	220386	3	09h56
VUB_044	Yes	36	1	80	1,7	276817	3	05h08
VUB_045	Yes	42	0	80	1,73	267299	3	13h21
VUB_046	No	38	1	60	1,6	234375	3	11h39
VUB_047	No	15	1	60	1,65	220386	3	18h06
VUB_048	Yes	16	1	55	1,7	190311	3	07h18
VUB_049	Yes	34	1	60	1,7	207612	0	10h39
VUB_050	Yes	23	1	80	1,7	276817	0	18h51
VUB_051	Yes	31	0	75	1,75	244898	2	09h44
VUB_052	Yes	41	0	80	1,85	233747	3	08h01
VUB_053	No	47	1	65	1,7	224913	12	20h28
VUB_054	No	36	1	70	1,65	257117	3	10h03
VUB_055	Yes	41	1	70	1,85	204529	6	15h56
VUB_056	Yes	37	0	70	1,8	216049	70	06h53
VUB_057	No	42	1	59	1,64	219363	9	08h26
VUB_058	Yes	45	1	63	1,74	208086	6	18h00
VUB_059	No	20	1	60	1,7	207612	3	00h00
VUB_060	Yes	36	1	50	1,63	188189	6	00h33
VUB_061	No	26	1	60	1,7	207612	3	00h03
VUB_062	No	20	1	55	1,7	190311	3	00h54
VUB_063	Yes	50	1	65	1,76	20984	9	00h34
VUB_064	Yes	3	1	18	1	18	2	01h25
VUB_065	No	39	0	60	1,7	207612	14	00h45
VUB_066	No	47	1	67	1,65	246097	5	01h19
VUB_067	No	28	0	85	1,9	235457	3	00h32
VUB_068	Yes	50	1	65	1,65	238751	3	01h16
VUB_069	Yes	43	1	60	1,7	207612	12	00h00
VUB_070	Yes	19	0	80	1,8	246914	13	01h16
VUB_071	No	46	1	65	1,7	224913	9	00h44
VUB_072	Yes	41	1	50	1,6	195313	6	00h15
VUB_073	No	45	0	95	1,9	263158	6	00h05
VUB_074	Yes	42	1	70	1,62	266728	0	00h15
VUB_075	No	19	0	75	1,8	231481	0	00h55
VUB_076	No	50	0	87	1,9	240997	0	00h38
VUB_077	No	50	0	75	1,75	244898	6	00h05
VUB_078	Yes	24	0	75	1,79	234075	0	00h55
VUB_079	No	22	0	85	1,8	262346	0	00h48
VUB_080	Yes	50	0	70	1,75	228571	3	00h46
VUB_081	No	45	0	86	1,77	274506	3	01h05
VUB_082	No	39	1	75	1,65	275482	12	00h34
VUB_083	No	29	0	85	1,8	262346	15	01h05
VUB_084	Yes	16	1	55	1,8	169753	0	00h59
VUB_085	No	55	0	90	1,7	311419	2	00h27
VUB_086	Yes	2	0	10	0,87	132118	0	00h33
VUB_087	No	24	1	70	1,63	263465	16	01h04
VUB_088	No	41	0	100	1,85	292184	9	00h32
VUB_089	Yes	36	1	65	1,7	224913	3	01h17
VUB_090	Yes	32	1	75	1,8	231481	56	00h17
VUB_091	Yes	58	0	85	1,75	277551	4	00h09
VUB_092	No	45	1	75	1,7	259516	3	00h18
VUB_093	Yes	41	1	60	1,65	220386	16	00h25
VUB_094	No	45	0	110	1,9	304709	2	00h37
VUB_095	No	25	0	98	1,82	295858	9	00h29
VUB_096	Yes	22	0	70	1,75	228571	1	00h00
VUB_097	No	46	0	90	1,8	277778	12	00h43
VUB_098	No	57	0	70	1,7	242215	32	00h15
VUB_099	No	31	0	80	1,85	233747	9	00h34
VUB_100	No	50	1	68	1,7	235294	14	00h32
VUB_101	No	35	1	55	1,65	20202	3	00h54
VUB_102	No	23	1	95	1,65	348944	15	00h27
VUB_103	Yes	27	0	100	1,9	277008	9	00h02
VUB_104	Yes	32	0	90	1,9	249307	2	12h12
VUB_105	No	50	0	85	1,8	262346	1	04h59
VUB_106	No	20	1	65	1,7	224913	9	04h27
VUB_107	Yes	54	1	72	1,75	235102	0	08h41
VUB_108	No	38	1	55	1,65	20202	12	03h32
VUB_109	No	30	0	70	1,8	216049	61	03h16
VUB_110	No	84	1	70	1,6	273438	36	08h52
VUB_111	No	43	0	74	1,74	244418	3	10h13
VUB_112	No	18	1	50	1,65	183655	14	4h15
VUB_113	Yes	66	1	55	1,58	220317	2	10h16
VUB_114	No	37	1	50	1,6	195313	15	8,00
